# Regional and tissue-specific metabolic differences in human neural retina and RPE/choroid

**DOI:** 10.64898/2026.08.04.742646

**Authors:** Ting Zhang, Yinxiao Xiang, Mark C. Gillies, Ling Zhu, Jianhai Du

## Abstract

It is clear that the human retina and its underlying retinal pigment epithelium and choroid (RPE/choroid) form an interdependent metabolic ecosystem, but how metabolism differs between the cone-rich macula and rod-rich periphery remains unclear. Using targeted metabolomics, we quantified 133 metabolites in paired macular and peripheral neural retina and RPE/choroid explants from human donor eyes following short-term culture to restore metabolic activity. Distinct metabolic differences were identified between retinal regions and between tissues. Compared with the peripheral retina, the macula showed metabolic features consistent with greater glycolytic activity, increased NADH availability and higher levels of the neurotransmitter-associated metabolites N-acetyl-aspartate (NAA) and N-acetyl-aspartyl-glutamate (NAAG), consistent with increased energetic and neuronal activity. Compared with peripheral RPE/choroid, the macular RPE/choroid had higher levels of the flavin cofactor FAD together with NAD-related metabolites, including NAD, NADP and NAAD. Comparisons between the neural retina and RPE/choroid further showed that the neural retina was primarily associated with energy production and neurotransmission, whereas the RPE/choroid was associated with cofactor metabolism, nucleotide salvage and lipid metabolism. These findings are consistent with metabolic coupling between the neural retina and RPE/choroid. The macula has metabolic features consistent with high energetic demand, providing a potential metabolic basis for its selective vulnerability in macular disease.
