## Supplementary Table 1 for "Regional and tissue-specific metabolic differences in human neural retina and RPE/choroid"

### Sheet: Positive name
Metabolites	CAS	MW	Positive/Negative Mode	Q1 Mass (Da)	Q3 Mass (Da)	DP (Volts)	CE (Volts)	Retention time (min)
NAD	53-84-9	663.109	Positive	664	136	27	48	4.2
Oxidized glutathione	27025-41-8	612.152	Positive	613	231	16	42	5.32
4-Hydroxyproline	51-35-4	131.13	Positive	132.1	86	60	17	2.73
L-Proline	147-85-3	115.13	Positive	116.1	70.1	70	44	2.2
NADP	53-59-8	743.075	Positive	744.001	136	9	78	5.31
NADPH	2646-71-1	745.091	Positive	746	302	20	44	4.93
L-Arginine	74-79-3	174.112	Positive	175.102	70.1	45	33	4.69
NMN	1094-61-7	334.057	Positive	335.1	123	80	23	4.9
Nicotinamide Riboside	2181-04-6	255.098	Positive	255.101	123.001	68	18	2.5
L-Glutamine	56-85-9	146.069	Positive	147.1	84.1	45	23	3.09
ATP	34369-07-8	506.996	Positive	507.9	136.1	14	60	5.2
Nicotinamide	98-92-0	122.048	Positive	122.9	79.9	140	26	0.44
N1-Methylnicotinamide	3106-60-3	137.162	Positive	137	78	110	37	1.74
Choline	62-49-7	103.1	Positive	104.102	60.1	95	37	1.5
L-AcetylCarnitine	14992-62-2	203.236	Positive	204.1	85	71	30	2.2
Riboflavin	83-88-5	376.138	Positive	377.1	243.1	14	29	1.14
L-Carnosine	305-84-0	226.107	Positive	227.1	110.1	157	32	3.79
AICAR	2627-69-2	258.23	Positive	259.1	110	85	34	1.06
Malonyl-CoA	108347-84-8	853.58	Positive	854.1	347.1	75	45	4.4
Acetyl-CoA	102029-73-2	809.126	Positive	810.1	303.1	116	46	4.23
Succinyl-CoA	108347-97-3	867.607	Positive	868.1	361.2	45	41	5.1
Palmitoyl-CoA	188174-64-3	10004.9	Positive	1006.3	499.5	45	53	3.22
L-Carnitine	541-15-1	161.105	Positive	163.1	85	100	15	2.73
L-Ornithine	70-26-8	132.09	Positive	133	70	47	23	5.1
Adenosine	58-61-7	267.097	Positive	268.1	136	95	38	0.83
Cysteine	52-89-1	121.158	Positive	122.1	59.1	45	30	2.36
1-Methyladenosine	15763-06-1	281.112	Positive	282.1	150.1	48	35	1.94
Creatine	57-00-1	131.07	Positive	132.1	90	170	17	2.73
Cytidine	65-46-3	243.086	Positive	244	112.1	50	30	1.41
Histamine	51-45-6	111.08	Positive	112.001	95	65	18	2.38
Betaine	590-46-5	117.079	Positive	118.1	58	166	56	1.73
L-Homoserine	1927-25-9	119.058	Positive	120.1	74	37	16	2.77
L-Tryptophan	73-22-3	204.09	Positive	204.9	118	82	30	1.67
L-Aspartic acid	56-84-8	133.038	Positive	134.1	74	50	20	3.8
Cytosine	71-30-7	111.043	Positive	112	52	125	41	1.1
L-3-Aminoisobutanoic acid	144-90-1	103.12	Positive	104.1	58	55	38	1.59
Thiamine	59-43-8	264.104	Positive	265	122.1	67	40	2.11
L-Alanine	56-41-7	89.048	Positive	90	44.001	50	20	2.64
L-Glycine	56-40-6	75.032	Positive	76	30.2	30	16	2.9
L-Serine	56-45-1	105.043	Positive	106	60	40	22	3.08
L-Valine	72-18-4	117.079	Positive	118	55	60	29	2.11
L-Threonine	72-19-5	119.058	Positive	120.1	102	50	10	2.74
L-Pyroglutamic acid	98-79-3	129.043	Positive	130.101	84	100	20	2.3
L-Leucine	61-90-5	131.095	Positive	132.1	86.001	60	16	1.7
L-Asparagine	70-47-3	132.053	Positive	133.1	74	60	21	3.17
L-Glutamic acid	56-86-0	147.053	Positive	148.1	84.1	51	20	3.69
D-2-Hydroxyglutaric acid	103404-90-6	148.114	Positive	149.101	77	100	43	1.58
Taurine	107-35-7	125.015	Positive	126	108	200	15	2.12
L-Methionine	63-68-3	149.051	Positive	150.1	61	27	43	1.91
L-Histidine	332-80-9	155.069	Positive	156.1	110	50	22	3.08
L-Phenylalanine	63-91-2	165.079	Positive	166.1	120	50	18	1.58
Pyridoxamine	85-87-0	168.09	Positive	169.1	134.1	20	36	1.42
Pyridoxine	65-23-6	169.074	Positive	170.1	134	40	29	0.41
L-Tyrosine	60-18-4	181.074	Positive	182.1	136	40	17	2.16
L-Lysine	56-87-1	146.105	Positive	147.1	84	38	22	5.1
Gamma-Aminobutyric acid	56-12-2	103.12	Positive	104.1	87	57	13	2.92
Guanine	73-40-5	151.049	Positive	152	134.9	110	27	1.32
Octanoylcarnitine	25243-95-2	287.21	Positive	288.3	85.1	100	25	0.7
Hexanoylcarnitine	22671-29-0	259.178	Positive	260.2	85.1	80	25	0.9
2-Methylbutyroylcarnitine	31023-25-3	245.315	Positive	246.2	85.1	100	43	1.41
Isobutyrylcarnitine	25518-49-4	231.147	Positive	232.1	85.1	70	30	1.58
Butyrylcarnitine	25576-40-3	231.147	Positive	232.2	85.1	72	30	1.58
Propionylcarnitine	17298-37-2	217.131	Positive	218.1	85.1	60	24	1.85
Trigonelline	535-83-1	137.048	Positive	138	92	60	27	1.85
Sphinganine	764-22-7	301.51	Positive	302.2	60	40	37	0.35
Palmitoylcarnitine	1985-18-8	399.616	Positive	400.4	85.1	30	40	0.4
N-Acetyl-L-aspartic acid	997-55-7	175.14	Positive	176.1	74	50	20	3.7
Acetylglutamic acid	1188-37-0	189.17	Positive	190.1	84.1	51	20	3.64
Acetylmethionine	1115-47-5	191.25	Positive	192.1	61	27	43	0.64
Acetylphenylalanine	2018-61-3	207.23	Positive	208.1	120	50	18	0.5
L-Argininosuccinic acid	2387-71-5	290.2	Positive	291.1	69.9	130	65	4.6
Glucosamine	66-84-2	179.079	Positive	180.1	162.1	100	12	2.5
Uridine diphosphate N-acetylglucosamine	91183-98-1	607.082	Positive	608	138	70	62	4.23
Oleoyl-L-carnitine	38677-66-6	425.6	Positive	426.4	85.1	40	36	0.47
Allantoin	97-59-6	158.044	Positive	159	61	60	40	1.1
5,6-Dihydrouracil	504-07-4	114.1	Positive	114.9	55	27.18	28.45	0.36
5'-Methylthioadenosine	2457-80-9	297.33	Positive	298	135.7	149.74	55.12	0.38
Uridine	58-96-8	244.07	Positive	245	113	23	51
2-PY	701-44-0	152.059	Positive	152.9	78	136.22	41.35	0.43
4-PY	769-49-3	152.2	Positive	153	135.9	40	20	0.43
NAAD	104809-30-5	663.43	Positive	665.1	135.9	110	43	4.1
Nicotinamide N-oxide	1986-81-8	138.12	Positive	139	106	125	29	0.7
Nicotinic acid mononucleotide	321-02-8	335.041	Positive	336	124	50	19	4.9
Cyclic ADP-ribose	119340-53-3	541.061	Positive	540	78.9	-150	-90	4.24
1-Methyl-histidine	332-80-9	169.18	Positive	170	124	160	20	2.64
Citiolone	1195-16-0	159.21	Positive	160	118	90	15	0.3
N1-Acetylspermidine	34450-15-2	187.282	Positive	188.1	171.1	110	20	5
SAM	86867-01-8	398.44	Positive	399.2	250	100	20	5
Trimethyllysine	55528-53-5	188.267	Positive	189.2	130	160	20	5
cAMP	60-92-4	329.053	Negative	328	134	-87	-32	2.21
cGMP	7665-99-8	345.047	Negative	344	150	-37	-30	2.74
Glutathione	70-18-8	307.084	Negative	306	143.1	-61	-26	3.77
AMP	61-19-8	347.063	Negative	346	134	-82	-40	4.39
NADH	58-68-4	665.125	Negative	664.1	78.9	-90	-120	3.85
Creatinine	60-27-5	113.059	Negative	112	41	-67	-36	0.87
Ascorbic acid	50-81-7	176.032	Negative	175	87	-63	-30	2.51
Quinolinic acid	89-00-9	167.12	Negative	165.9	121.9	-90	-13	3.5
L-Kynurenine	343-65-7	208.085	Negative	207.1	144	-58	-33	1.77
Oxaloacetate	328-42-7	132.006	Negative	131.001	87	-30	-11	3.54
D-Glucose	492-62-6	180.063	Negative	179	89	-50	-15	2.12
GTP	86-01-1	522.991	Negative	521.9	159	-75	-57	5.58
Hypoxanthine	68-94-0	136.039	Negative	135.001	65	-108	-37	0.88
FMN	6184-17-4	456.105	Negative	455.1	96.9	-17	-30	4.31
FAD	146-14-5	785.157	Negative	784.1	437.1	-37	-42	3.93
Phosphocreatine	19333-65-4	255.08	Negative	210	79	-42	-49	4.62
Aminoadipic acid	542-32-5	161.069	Negative	160.1	116.1	-47	-20	3.93
L-Citrulline	372-75-8	175.096	Negative	174.1	131.1	-32	-20	3.33
Adenine	73-24-5	135.054	Negative	134	107.1	-92	-25	0.82
Uracil	66-22-8	112.027	Negative	111	42	-60	-28	0.45
Xanthine	69-89-6	152.033	Negative	151	108	-70	-23	1.22
Aconitate	499-12-7	174.016	Negative	173	85	-37	-18	3.81
Pantothenic acid	137-08-6	219.111	Negative	218.1	88.1	-80	-21	1.82
Urate	69-93-2	168.028	Negative	167	124	-86	-19	2.73
Orotic Acid	65-86-1	156.017	Negative	155	111	-25	-13	1.46
Xanthosine	146-80-5	284.076	Negative	283.1	151	-92	-28	1.72
Citraconic Acid	498-23-7	130.027	Negative	129	85	-21	-12	3.71
Glutaric Acid	110-94-1	132.042	Negative	131	87	-45	-16	3.54
Guanosine	118-00-3	283.092	Negative	281.9	149.9	-120	-28	1.7
L-Cystathionine	56-88-2	222.067	Negative	221.1	79.1	-87	-30	0.62
Xanthurenic acid	59-00-7	205.038	Negative	203.9	159.9	-60	-32	1.22
Inosine	58-63-9	268.081	Negative	267	135	-123	-30	1.23
ADP	58-64-0	427.029	Negative	426	79.1	-65	-84	4.8
GMP	85-32-5	363.058	Negative	362.1	79	-41	-61	4.9
Heptadecanoic acid	506-12-7	270.256	Negative	269.101	135.1	-77	-35	1.1
Pyridoxal 5'-phosphate	54-47-7	247.143	Negative	246	79.1	-61	-61	5.2
Glucose 6-phosphate	56- 73-5	260.14	Negative	258.8	96.9	-100	-22	5.03
IMP	131-99-7	348.047	Negative	347	79	-118	-86	4.7
Lactate	50-21-5	90.032	Negative	89	43	-100	-30	1.48
Oxalic acid	144-62-7	89.995	Negative	89	61	-45	-10	4.2
Succinate	110-15-6	118.027	Negative	117	73.001	-54	-16	3.27
a-ketoglutarate	328-50-7	146.11	Negative	145	101	-56	-11	3.3
Quinic acid	77-95-2	192.063	Negative	191.1	85	-60	-33	2.7
Adipic Acid	124-04-9	146.058	Negative	145	83	-50	-17	3.14
Citrate	77-92-9	192.027	Negative	191.8	87.8	-50	-24	4.8
D-Fructose	57-48-7	180.063	Negative	179	88.999	-50	-15	1.54
Malate	6915-15-7	134.022	Negative	133	115	-50	-14	3.86
Pyridoxal	66-72-8	167.058	Negative	166	79	-30	-47	0.54
D-Ribulose 5-phosphate	18265-46-8	230.019	Negative	229	79	-70	-45	4.35
L-Cystine	56-89-3	240.024	Negative	239	74	-50	-25	3.85
Glucose 1-phosphate	59-56-3	260.03	Negative	258.8	241	-90	-19	5.03
Myo Inositol	87-89-8	180.16	Negative	179	87	-105	-24	3.12
Hypotaurine	300-84-5	109.02	Negative	108.1	64	-40	-17	2.62
Phosphoserine	407-41-0	185.072	Negative	184	79	-60	-55	4.9
N-alpha-Acetyl-L-lysine	1946-82-3	188.22	Negative	187.1	145.1	-65	-19	3.23
IPP	18687-43-9	246.1	Negative	245.1	79	-60	-55	2.93
6-phosphogluconate	921-62-0	276.025	Negative	275	79	-100	-40	5.03
GDP	43139-22-6	443.024	Negative	442	79	-41	-61	5.23
XMP	25899-70-1	364.21	Negative	363	79	-50	-45	5
L-Selenomethionine	1464-42-2	196.996	Negative	194.6	97	-16.13	-26.11	4.02
Methylmalonate	516-05-2	118.027	Negative	117	72.9	-40	-12	1.4
Ophthalmic Acid	495-27-2	289.127	Negative	288.1	115.1	-67.06	-37.92	3.85
Pantethine	16816-67-4	554.244	Negative	553.1	277.1	-50	-32.1	0.76
N-Acetylaspartylglutamic acid	1946-82-3	188.22	Negative	302.9	285	-60	-14	4.49
Nicotinic Acid	59-67-6	123.11	Negative	121.8	77.8	-44	-19	1.35
SAH	979-92-0	384.411	Negative	383.1	134	-197.24	-37	3.29
3-Hydroxyisobutyric acid	1219589-99-7	104.105	Negative	103	55	-71.22	-35.09	1.45
Pyruvate	113-24-6	88.016	Negative	86.9	32	-58.12	-11.8	0.77
3-Methylglutaric acid	626-51-7	146.1	Negative	144.9	101	-100	-18	3.08
Adenosine diphosphate ribose	68414-18-6	559.316	Negative	558.3	78.8	-180	-83	4.17
